# ABI5 Binding Proteins are substrates of key components in the ABA core signaling pathway

**DOI:** 10.1101/2024.10.11.617944

**Authors:** Tim J Lynch, B. Joy Erickson McNally, Teodora Losic, Jonas Lindquist, Ruth Finkelstein

**Affiliations:** Department of Molecular, Cellular and Developmental Biology, University of California at Santa Barbara, Santa Barbara, CA 93106; Biomolecular Science and Engineering Program, University of California at Santa Barbara, CA 93106

## Abstract

The central components of the ABA core signaling pathway are families of receptors, clade A type 2C protein phosphatases (PP2Cs), SNF1-Related Protein Kinases (SnRK2s), and diverse sets of proteins regulated by phosphorylation via these kinases, including bZIP transcription factors such as ABA-INSENSITIVE(ABI)5. The larger network of ABA signaling factors includes additional kinases and E3 ligases that modify these components to affect their activity and stability. The ABI5-Binding Proteins (AFPs) are negative regulators of ABA response. This study shows that the AFPs interact with specific family members of all components of this pathway and are substrates for SnRK2s and PP2Cs. AFPs also interact with subsets of MAP kinases (MPKs) and 14-3-3 proteins previously found to regulate activity of the ABI5-related clade of transcription factors. Residues predicted to be phosphorylated are conserved between AFPs, but are located within regions predicted to be unstructured. ABA promotes phosphorylation of AFP2, but conditions that prevent phosphorylation of AFP2 result in decreased stability, a shift in localization toward dispersed foci, and reduced effectiveness for inhibiting ABA response at germination. Thus, AFP2 appears to be an important hub in the ABA core signaling pathway.

**One-Sentence Summary:** An inhibitor of ABA-INSENSITIVE5 is proposed to act as a hub in ABA signaling, and its stability, localization and function are regulated by changes in phosphorylation state.
