## Supplemental Table 1 for "ABI5 Binding Proteins are substrates of key components in the ABA core signaling pathway"

### Sheet: Sheet1
Supplementary Table 1: Primers used in this study
AFP2 Mutagenic primers:
S85A-F	CTGAAACGATCTTCTGCTGTTTTGGACACTG
S85A-R	CAGTGTCCAAAACAGCAGAAGATCGTTTCAG
S85E-F	GGAAGCTGAAACGATCTTCTGAAGTTTTGGACACTGTACCATTC
S85E-R	AATGGTACAGTGTCCAAAACTTCAGAAGATCGTTTCAGCTTCCT
S85D-F	GAAGCTGAAACGATCTTCTGATGTTTTGGACACTGTACC
S85D-R	GGTACAGTGTCCAAAACATCAGAAGATCGTTTCAGCTTC
T76A-F	TCGGAGTAGACAAGGCTCCGAGGAAGC
T76A-R	CAGCTTCCTCGGAGCCTTGTCTACTCC
S112A-F	TTAGAGAGAACGACGGCGTTACCGGCGGAG
S112A-R	TCTCCGCCGGTAACGCCGTCGTTCTCTCTA
S112E-F	GTTTAGAGAGAACGACGGAATTACCGGCGGAGATGG
S112E-R	TCCATCTCCGCCGGTAATTCCGTCGTTCTCTCTAAA
S112D-F	TTAGAGAGAACGACGGACTTACCGGCGGAGATGG
S112D-R	CATCTCCGCCGGTAAGTCCGTCGTTCTCTCTAAA
S221A-F	CTGCAATGATGAAAGAGCTCCGAAAATCGTGGCAGG
S221A-R	CTGCCACGATTTTCGGAGCTCTTTCATCATTGCAGC
S221D-F	GCTGCAATGATGAAAGAGATCCGAAAATCGTGGCAGG
S221D-R	CCTGCCACGATTTTCGGATCTCTTTCATCATTGCAGC
T319A-F	GGTAGTTTCTTGGCTCCAGCTGAGTTTG
T319A-R	CAAACTCAGCTGGAGCCAAGAAACTACC
T319D-F	TGCCATGGTAGTTTCTTGGACCCAGCTGAGTTTGTTAAAC
T319D-R	TTTAACAAACTCAGCTGGGTCCAAGAAACTACCATGGCAA
S259A-F	ATGAAAAAAGAGTGAGAGCTGAAGACTCGGTGGATAG
S259A-R	TATCCACCGAGTCTTCAGCTCTCACTCTTTTTTCATT
S262A-F	AGAAGTGAAGACGCTGTGGATAGGAAAG
S262A-R	TTT CCT ATC CAC AGC GTC TTC ACT TCT C
T343A-R	CGGGATCCTTAAAAGGTCGAAGAAGAAGCGTTGACAACG
(S346,T347)A-R	GAAAGCTGGGTctcgagGTATTAAAAGGcaGcAGAAGAGGTGTTGAC
(compatible with one-step Gateway cloning)
qRT-PCR primers
YFP-F	TCAAGATCCGCCACAACATC
YFP-R	TGGTAGCTCAGGTAGTGGTT
N.b.PP2AA-F	GACCCTGATGTTGATGTTCGCT
N.b.PP2AA-R	GAGGGATTTGAAGAGAGATTTC
AT1G13320qRT-F	TAACGTGGCCAAAATGATGC
AT1G13320qRT-R	GTTCTCCACAACCGCTTGGT
(PP2AA3)
At5g46630qRT-F: CCACGCTAAGTGCAGAAATTG
At5g46630qRT-R: GTGAACATTGGCACCTGAAAT
(AP2M)
